# The membrane curvature inducing REEP1 proteins generate a novel ER-derived vesicular compartment

**DOI:** 10.1101/2023.12.19.572386

**Authors:** Yoko Shibata, Emily E. Mazur, Buyan Pan, Sebastien V. Hernandez, Jiuchun Zhang, Tom A. Rapoport

## Abstract

The endoplasmic reticulum (ER) is shaped by abundant, membrane curvature-generating proteins that include the REEP family member REEP5. The REEP1 subfamily, consisting of REEP1-4 in mammals, differs in abundance and topology from REEP5. Mutations in REEP1 and REEP2 cause Hereditary Spastic Paraplegia, but REEP1-4’s function remains enigmatic. Here we show that the REEP1 proteins reside in a novel vesicular compartment and identify features that determine their localization. Mutations in REEP1 proteins that compromise curvature-inducing activity, including those that cause disease, relocalize the proteins to the bulk ER. These mutants interact with wildtype proteins to retain them in the ER, consistent with their autosomal-dominant disease inheritance. REEP1vesicles contain the fusogen atlastin-1, but not general ER proteins. We propose that REEP1 proteins generate these vesicles themselves by budding directly from the ER, and that they cycle back to the ER by atlastin-mediated fusion. The vesicles may serve to regulate ER tubule dynamics.
