## Supplementary Table 1 for "The membrane curvature inducing REEP1 proteins generate a novel ER-derived vesicular compartment"

### Sheet: Supplementary Table 1
Supplementary Table 1. REEP1/2 disease-linked mutations analyzed in this study.
Disease mutant	Provenance	Clinical Significance
REEP1(D113-201)	Beetz et al, 2008.	Pathogenic
REEP1(D102-139)	Beetz et al, 2012.	Pathogenic
REEP1(P19L)	Goizet et al, 2011.	Pathogenic
REEP1(P19R)	Beetz et al, 2008.	Pathogenic
REEP1(A20E)	Zuchner et al, 2006.	Pathogenic
REEP1(S23F)	Goizet et al, 2011.	Pathogenic
REEP1(W42R)	Goizet et al, 2011.	Pathogenic
REEP1(T55K)	Schlang, et al, 2008.	Pathogenic/uncertain significance
REEP1(D56N)	Goizet et al, 2011.	Uncertain significance
REEP1(L96P)	ClinVar accession # VCV000534215.6	Uncertain significance
REEP1(S97P)	ClinVar accession # VCV000578828.5	Uncertain significance
REEP1(L107P)	Schlang et al, 2008.	Pathogenic
REEP1(A110E)	ClinVar accesssion # RCV001253597.1	Uncertain significance
REEP1(S114N)	ClinVar accession # RCV001043828.1	Uncertain significance
REEP1(L118R)	ClinVar accession # RCV000641691.5	Uncertain significance
REEP1(R124Q)	ClinVar accession # RCV000701587.3	Uncertain significance
REEP1(G125S)	ClinVar accession # VCV000566687.5	Uncertain significance
REEP1(N127D)	ClinVar accession # VCV000896929.4	Uncertain significance
REEP1(T131A)	ClinVar accession # RCV000698241.5	Uncertain significance
REEP1(T131I)	ClinVar accession # RCV000641682.5	Uncertain significance
REEP1(V134M)	ClinVar accession # RCV000641681.5	Uncertain significance
REEP1(G142R)	ClinVar accession # RCV000204692.4	Uncertain significance
REEP1(R147I)	ClinVar accession # RCV000473114.7	Uncertain significance
REEP1(P173L)	ClinVar accession # RCV000204692.4	Uncertain significance/likely benign
REEP1(K181T)	ClinVar accession # RCV000641690.5	Uncertain significance
REEP2(D111-252)	ClinVar accession # VCV001029275.1	Likely pathogenic
