## Supplementary Table 2 for "The membrane curvature inducing REEP1 proteins generate a novel ER-derived vesicular compartment"

### Sheet: Supplementary Table 2
Reagent Type	Plasmid name	Generation method/Vector backbone/ and notes	Source
Plasmid	REEP1-mEm	Human REEP1 into pEmerald-C1 backbone (M Davidson, addgene #XX)	this study
Plasmid	mEm-REEP5	gblock encoding human REEP5 into pEmerald-N1	this study
Plasmid	RFP-Sec61b	pmRFP-C1 backbone	Shibata et al, 2008.
Plasmid	AcGFP-Sec61b	pAcGFP-C1 backbone	Shibata et al, 2008.
Plasmid	mScarlet-Sec61b	gblock encoding codon-optimized mScarlet N-terminally fused to human Sec61b inserted into NotI site of pHAGEpuro( Addgene #118692) using Gibson assembly	this study
Plasmid	REEP1-APEX	gblock encoding REEP1-APEX2-FLAG into pENTR4; Gateway cloned into pLenti_CMV_Hygro (Addgene # 17454)	This study
Plasmid	REEP1-HA	pGW1 backbone	C. Blackstone
Plasmid	REEP2-HA	pGW1 backbone	C. Blackstone
Plasmid	REEP3-HA	pGW1 backbone	C. Blackstone
Plasmid	REEP4-HA	pcDNA3 (Invitrogen) backbone	this study
Plasmid	REEP5-HA	pGW1 backbone	C. Blackstone
Plasmid	untagged REEP1	pRK2 backbone	C. Blackstone
Plasmid	unntagged REEP2	gblock encoding codon-optimized human REEP2 into NotI of pCDNA3 (Invitrogen)	this study
Plasmid	untagged REEP4	codon-optimized human REEP4 into NotI of pCDNA3	this study
Plasmid	REEP1-mEm	gblock encoding codon-optimized human REEP1 fused with mEmerald at C terminus inserted into NotI site of pHAGEpuro using Gibson assembly	this study
Plasmid	REEP4-mEm	gblock encoding codon-optimized human REEP4 fused with mEmerald at C terminus inserted into NotI site of pHAGEpuro using Gibson assembly	this study
Plasmid	REEP5-mEm	gblock encoding codon-optimized human REEP5 fused with mEmerald at C terminus inserted into NotI site of pHAGEpuro using Gibson assembly	this study
Plasmid	REEP1(D113-201)-HA	pGW1	C. Blackstone
Plasmid	REEP1(D102-139)-HA	Site-directed mutagenesis of REEP1-HA/pGW1	this study
Plasmid	REEP1(D82-95)-HA	Site-directed mutagenesis of REEP1-HA/pGW1	this study
Plasmid	REEP1(D100-139)-HA	Site-directed mutagenesis of REEP1-HA/pGW1	this study
Plasmid	REEP1(D156-201)-HA	Site-directed mutagenesis of REEP1-HA/pGW1	this study
Plasmid	REEP1(L107P)-HA	Site-directed mutagenesis of REEP1-HA/pGW1	this study
Plasmid	REEP1(L118R)-HA	Site-directed mutagenesis of REEP1-HA/pGW1	this study
Plasmid	REEP1(N127D)-HA	Site-directed mutagenesis of REEP1-HA/pGW1	this study
Plasmid	REEP1(I103K)-HA	Site-directed mutagenesis of REEP1-HA/pGW1	this study
Plasmid	REEP1(L107K)-HA	Site-directed mutagenesis of REEP1-HA/pGW1	this study
Plasmid	REEP1(A110K)-HA	Site-directed mutagenesis of REEP1-HA/pGW1	this study
Plasmid	REEP1(F121K)-HA	Site-directed mutagenesis of REEP1-HA/pGW1	this study
Plasmid	REEP1(A132K)-HA	Site-directed mutagenesis of REEP1-HA/pGW1	this study
Plasmid	REEP1(L96P)-HA	Site-directed mutagenesis of REEP1-HA/pGW1	this study
Plasmid	REEP1(S97P)-HA	Site-directed mutagenesis of REEP1-HA/pGW1	this study
Plasmid	REEP1(A110E)-HA	Site-directed mutagenesis of REEP1-HA/pGW1	this study
Plasmid	REEP1(S114N)-HA	Site-directed mutagenesis of REEP1-HA/pGW1	this study
Plasmid	REEP1(R124Q)-HA	Site-directed mutagenesis of REEP1-HA/pGW1	this study
Plasmid	REEP1(G125S)-HA	Site-directed mutagenesis of REEP1-HA/pGW1	this study
Plasmid	REEP1(T131A)-HA	Site-directed mutagenesis of REEP1-HA/pGW1	this study
Plasmid	REEP1(T131I)-HA	Site-directed mutagenesis of REEP1-HA/pGW1	this study
Plasmid	REEP1(V134M)-HA	Site-directed mutagenesis of REEP1-HA/pGW1	this study
Plasmid	REEP1(G142R)-HA	Site-directed mutagenesis of REEP1-HA/pGW1	this study
Plasmid	REEP1(R147I)-HA	Site-directed mutagenesis of REEP1-HA/pGW1	this study
Plasmid	REEP1(P173L)-HA	Site-directed mutagenesis of REEP1-HA/pGW1	this study
Plasmid	REEP1(K181T)-HA	Site-directed mutagenesis of REEP1-HA/pGW1	this study
Plasmid	REEP1(P19L)-HA	Site-directed mutagenesis of REEP1-HA/pGW1	this study
Plasmid	REEP1(P19R)-HA	Site-directed mutagenesis of REEP1-HA/pGW1	this study
Plasmid	REEP1(A20E)-HA	Site-directed mutagenesis of REEP1-HA/pGW1	this study
Plasmid	REEP1(S23F)-HA	Site-directed mutagenesis of REEP1-HA/pGW1	this study
Plasmid	REEP1(W42R)-HA	Site-directed mutagenesis of REEP1-HA/pGW1	this study
Plasmid	REEP1(T55K)-HA	Site-directed mutagenesis of REEP1-HA/pGW1	this study
Plasmid	REEP1(D56N)-HA	Site-directed mutagenesis of REEP1-HA/pGW1	this study
Plasmid	REEP2(D111-252)-HA	Site-directed mutagenesis of REEP2-HA/pGW1	this study
Plasmid	REEP4(I107P)-mEm/pHAGE	Site-directed mutagenesis of REEP4-mEm/pHAGEpuro	this study
Plasmid	REEP1wt-HA_P2A_REEP1wt-mEm	gblock encoding codon-optimized human REEP1 P2A ribosomal skip site inserted into REEP1-mEm/N1	this study
Plasmid	REEP1L107P-HA_P2A_REEP1wt-mEm	gblock encoding codon-optimized human REEP1L107P-HA and P2A ribosomal skip site inserted at the N-terminus of REEP1-mEm/N1	this study
Plasmid	REEP1P19R-HA_P2A_REEP1wt-mEm	gblock encoding codon-optimized human REEP1P9R-HA and P2A ribosomal skip site inserted at the N-terminus of REEP1-mEm/N1	this study
Plasmid	REEP1D102-139-HA_P2A_REEP1wt-mEm	gblock encoding codon-optimized human REEP1D102-139-HA and P2A ribosomal skip site inserted at the N-terminus of REEP1-mEm/N1	this study
Plasmid	REEP1-mCherry	Human REEP1 into mCherry-C1	this study
Plasmid	REEP1L107P-mCherry	site-directed mutagenesis of REEP1-mCherry	this study
Plasmid	GFP-Rab5	pEmerald-C1	M. Davidson, Addgene #54243
Plasmid	GFP-Rab7	pEmerald-C1	M. Davidson, Addgene #54244
Plasmid	GFP-Rab11	pEGFP-C1	R. Pagano, Addgene #12674
Plasmid	PIPEROsome_pHAGEpuro	gblock encoding codon-optimized myc-tagged Phospholipase C (Listeria monocytogenes)_P2A_NES-mEmerald-C1ab domain of Human Protein Kinase C mu inserted into pHAGE_puro using Gibson assembly	this study, as described in Kim et al, 2011.
Plasmid	ssRFP-KDEL_pHAGEpuro	gblock encoding codon-optimized signal sequence fused to mScarlet-KDEL inserted into pHAGE_puro	this study
Plasmid	GFP-VMP1	pMXsIP	N. Mizushima, Addgene #117417
Plasmid	TMEM41-GFP	pMRXIP	N. Mizushima, Addgene #117414
Plasmid	GFP-STX17	pMRXIP	N. Mizushima, Addgene #45909
Plasmid	RFP-ATG9A	pMXs-puro	N. Mizushima; Addgene #60609
Plasmid	mCherry-PIS	mCherry-C1	G. Voeltz, Addgene #119078
Plasmid	mCherry-DFCP1	mCherry-C1	D.H. Kim, Addgene #86746
Plasmid	REEP5(D2-51)-HA	Site-directed mutagenesis of REEP5-HA/pGW1	this study
Plasmid	REEP5(D2-51;V156P)-HA	Site-directed mutagenesis of REEP5(D2-51)-HA/pGW1	this study
Plasmid	REEP5N_REEP1-HA	Gibson assembly of gblock encoding human REEP5(1-51) fused to REEP1(2-201)-HA into pGW1	this study
Plasmid	mCh-ATL1	pHAGE2_blast	H. Tukachinsky; Wang et al 2016.
Plasmid	mCh-ATL1(K80A)	pHAGE2_blast	H. Tukachinsky; Wang et al 2016.
Plasmid	mCh-ATL1(R217Q)	pHAGE2_blast	H. Tukachinsky; Wang et al 2016.
Plasmid	mCh--cytoATL1	pHAGE2_blast	H. Tukachinsky; Wang et al 2016.
Plasmid	mCh--cytoATL1(K80A)	pHAGE2_blast	H. Tukachinsky; Wang et al 2016.
Plasmid	mCh--cytoATL1(R217Q)	pHAGE2_blast	H. Tukachinsky; Wang et al 2016.
Plasmid	ATL1-FLAG/pCAG EN	gblock encoding codon-optimized human ATL1 fused with GS-3C-GGSGS-FLAG at its C-terminus inserted into pCAG-EN backbone (Addgene #11160)	this study
Plasmid	REEP1-SBP/pCAG EN	gblock encoding codon-optimized human REEP1 fused with GAS-TEV-GGG-SBP at its C-terminus inserted into pCAG-EN	this study
Antibody	anti-GFP (mouse monoclonal JL-8)	Commercial	Clontech #632381
Antibody	anti-REEP5 (rabbit monoclonal)	Commercial	Abcam #ab167405
Antibody	anti-Calnexin (rabbit polyclonal)	Commercial	Abcam #ab22595
Antibody	anti-REEP1 (rabbit polyclonal)	Commercial	Proteintech #17988-1-AP
Antibody	anti-HA (rat monoclonal 3F10)	Commercial	Roche/Millipore Sigma #11867423001
Antibody	anti-REEP2 (mouse monoclonal)	Commercial	ThermoFisher #MA5-27625
Antibody	anti-REEP4 (rabbit polyclonal)	Commercial	Atlas/Millipore Sigma #HPA042683
Antibody	anti-atubulin (mouse monoclona DM1Al)	Commercial	Millipore Sigma #T6199
Antibody	anti-KDEL (mouse monoclonal)	Commercial	MBL #M181-3
Antibody	anti-Rtn4 (rabbit polyclonal)	Commercial	Abcam #ab47085
Antibody	anti-Sec31 (mouse monoclonal)	Commercial	Becton Dickinson #612351
Antibody	anti-Tom20 (mouse monoclonal MABC1108)	Commercial	Becton Dickinson #612278
Antibody	anti-LAMP1 (mouse monoclonal H4A3)	Commercial	Millipore Sigma #MABC1108
Antibody	anti-giantin (GOLGB1; rabbit polyclonal)	Commercial	ThermoFisher #PA5-52841
Antibody	anti-LC3 (rabbit polyclonal)	Commercial	MBL #PM036
Reagent	lipidtox Deep Red	Commercial	ThermoFisher #H34477
Reagent	phalloidin Alexafluor 405	Commercial	ThermoFisher #A30104
Cell line	U2OS	Commercial	ATCC
Cell line	BeWo	Commercial	ATCC
Cell line	SKN-SH	Commercial	ATCC
Cell line	Hela	-	Bob Kingston
Cell line	293FT	Commercial	ThermoFisher
Cell line	Expi293	Commercial	ThermoFisher
Cell line	REEP1-mEm U2OS	REEP1-mEm N1 transfected in U2OS and clonally selected with G418	this study
Cell line	REEP5-mEm U2OS	REEP5-mEm/pHAGE puro lentivirus infected in U2OS and clonally selected with puromycin	this study
Cell line	RFP-Sec61b U2OS	RFP-Sec61b C1 transfected in U2OS and clonally selected with G418	this study
Cell line	REEP1-mEm; RFP-Sec61b U2OS	RFP-Sec61b U2OS clonal cell line infected with REEP1-mEm pHAGE_puro and selected with puromcin	this study
Cell line	REEP1-APEX U2OS	REEP1-APEX2_FLAG pDEST_Hygro lenvirus infected in U2OS and clonally selected with Hygromycin	this study
Cell line	REEP1-mCherry U2OS	REEP1-mCherry N1 transfected in U2OS and clonally selected with G418	this study
Cell line	REEP1(L107P)-mCherry U2OS	REEP1(L107P)-mCherry N1 transfected in U2OS and clonally selected with G418	this study
Cell line	REEP1-mCherry; GFP-VMP1 U2OS	REEP1-mCherry U2OS clonal line infected with GFP-VMP1 retrovirus and selected with puromycin	this study
Cell line	REEP1-mCherry; TMEM41-GFP U2OS	REEP1-mCherry U2OS clonal line infected with TMEM41-GFP retrovirus and selected with puromycin	this study
Cell line	REEP1-mCherry; GFP-STX17 U2OS	REEP1-mCherry U2OS clonal line infected with GFP-STX17 retrovirus and selected with puromycin	this study
Cell line	REEP1-mEm; RFP-ATG9A U2OS	REEP1-mEm U2OS clonal line infected with RFP-ATG9A retrovirus and selected with puromycin	this study
Cell line	REEP1-mEm; RFP-KDEL U2OS	REEP1-mEm U2OS clonal line infected with ss RFP-KDEL lentivirus and selected with puromycin	this study
Cell line	REEP1(L107P)-mCherry U2OS	REEP1(L107P)-mCherry N1 transfected in U2OS and clonally selected with G418	this study
Cell line	REEP1mEm; mChATL1 U2OS	REEP1-mEm/ U2OS clonal line infected with mCherry-ATL1wt lentivirus and selected with Blasticidin	this study
Cell line	REEP1mEm; mChATL1 K80A U2OS	REEP1-mEm/ U2OS clonal line infected with mCherry-ATL1K80A lentivirus and selected with Blasticidin	this study
Cell line	REEP1mEm; mChATL1 R217Q U2OS	REEP1-mEm/ U2OS clonal line infected with mCherry-ATL1R217Q lentivirus and selected with Blasticidin	this study
Cell line	REEP1mEm; mch-cytoATL1 U2OS	REEP1-mEm/ U2OS clonal line infected with mCherry-cytoATL1 lentivirus and selected with Blasticidin	this study
Cell line	REEP1mEm; mCh-cytoATL1 K80A U2OS	REEP1-mEm/ U2OS clonal line infected with mCherry-cytoATL1 K80A lentivirus and selected with Blasticidin	this study
Cell line	REEP1mEm; mCh-cytoATL1 R217Q U2OS	REEP1-mEm/ U2OS clonal line infected with mCherry-cytoATL1 R217Q lentivirus and selected with Blasticidin	this study
Cell line	mEm-REEP5 U2OS	mEm-REEP5 C1 transfected into U2OS and clonally selected with G418	this study
Cell line	mEm-REEP5; mCh ATL1 U2OS	mEm-REEP5 U2OS clonal line infected with mCherry-ATL1wt lentivirus and selected with Blasticidin	this study
Cell line	mEm-REEP5; mChATL1 K80A U2OS	mEm-REEP5 U2OS clonal line infected with mCherry-ATL1 K80A lentivirus and selected with Blasticidin	this study
Cell line	mEm-REEP5; mCh ATL1 R217Q U2OS	mEm-REEP5 U2OS clonal line infected with mCherry-ATL1 R217Q lentivirus and selected with Blasticidin	this study
Cell line	GFP-Sec61b U2OS	AcGFP-Sec61b C1 transfected into U2OS and clonally selected with G418	this study
Cell line	GFP-Sec61b; mCh ATL1 U2OS	AcGFP-Sec61b U2OS clonal line infected with mCh-ATL1 K80A lentivirus and selected with Blasticidin	this study
Cell line	GFP-Sec61b; mCh ATL1 K80A U2OS	AcGFP-Sec61b U2OS clonal line infected with mCh-ATL1 R217Q lentivirus and selected with Blasticidin	this study
Cell line	GFP-Sec61b; mCh ATL1 R217Q U2OS	AcGFP-Sec61b U2OS clonal line infected with mCATL1wt lentivirus and selected with Blasticidin	this study
Cell line	REEP1-mEm Hela	REEP1-mEm/pHAGE_puro lentivirus infection of Hela cells and selected with puromycin (pooled line)	this study
Cell line	REEP4-mEm Hela	REEP4-mEm/pHAGE_puro lentivirus infection of Hela cells and selected with puromyhcin (pooled line)	this study
Cell line	REEP4-mEm Hela	REEP5-mEm/pHAGE puro lentivirus infected in U2OS and clonally selected with puromycin (pooled line)	this study
